# Early life exercise primes the neural epigenome to facilitate gene expression and hippocampal memory consolidation

**DOI:** 10.1101/2021.12.23.473936

**Authors:** AM Raus, TD Fuller, NE Nelson, DA Valientes, A Bayat, AS Ivy

**Author notes:** These authors contributed equally to the manuscript (AM Raus, TD Fuller, NE Nelson).

## Abstract

Aerobic exercise is well known to promote neuroplasticity and hippocampal memory. In the developing brain, early-life exercise (ELE) can lead to lasting improvements in hippocampal function, yet molecular mechanisms underlying this phenomenon have not been fully explored. In this study, adolescent transgenic mice harboring the “NuTRAP” (Nuclear tagging and Translating Ribosome Affinity Purification) cassette in Emx1 expressing neurons (“Emx1-NuTRAP” mice) undergo ELE followed by a hippocampal learning task, in order to determine the molecular underpinnings of exercise contributing to improved hippocampal memory performance. We simultaneously isolate and sequence translating mRNA and nuclear chromatin from a single hippocampus in a cell-type specific manner (excitatory neurons), demonstrate validity of our new technical approach, and couple multi-omics sequencing data to evaluate histone modifications H4K8ac and H3K27me3 and their influence on gene expression after ELE. We then evaluate new gene expression – histone modification relationships specifically during hippocampal memory consolidation that may play a critical role in facilitated memory after ELE. Our data reveal novel candidate gene-histone modification interactions and implicate gene regulatory pathways involved in ELE’s impact on hippocampal learning and memory.
