## Supplemental Table 5 for "Early life exercise primes the neural epigenome to facilitate gene expression and hippocampal memory consolidation"

### Sheet: 5a_Upstream Regulators
© 2000-2021 QIAGEN. All rights reserved.
Upstream Regulator	Expr Log Ratio	Molecule Type	Predicted Activation State	Activation z-score	Flags	p-value of overlap	Target Molecules in Dataset	Mechanistic Network
beta-estradiol		chemical - endogenous mammalian	Activated	3.099	bias	0.0136	ACKR3,AGER,AKAP10,BCL6,BDNF,BMP5,CCR5,CD164L2,CLCN1,CNN2,CSF3R,CSHL1,DLGAP5,DSP,DUSP5,ERRFI1,GREM1,GTSE1,HLA-A,HSD17B7,IL1R1,INPP5J,JUNB,MYLK3,NET1,NPY1R,NR4A1,OLFM4,Pakap,PIK3C2A,PIP5K1B,PTGS2,SLC39A6,SPRY1
tretinoin		chemical - endogenous mammalian	Activated	2.021	bias	0.0494	BCL6,CACNG5,CCR5,CD93,CSF3R,CSHL1,DHX33,DLGAP5,DSP,ERRFI1,GBP4,GREM1,HLA-A,IGHM,IL16,IL1R1,Ly6g6e,MID1,OLFM4,PIK3C2A,PTGS2,RASAL2,ZFX
E. coli B5 lipopolysaccharide		chemical - endogenous non-mammalian	Activated	3.247	bias	3.83e-05	ACKR3,BCL6,CCR5,CSF3R,ERRFI1,HLA-A,IL16,IL1R1,IL1RAP,JUNB,PTGS2
bicuculline		chemical - endogenous non-mammalian	Activated	2.186	bias	0.000192	BDNF,JUNB,NR4A1,PTGS2,TIPARP
dalfampridine		chemical drug	Activated	2	bias	0.0024	JUNB,NR4A1,PTGS2,TIPARP
cocaine		chemical drug	Activated	2.098	bias	0.00245	BDNF,CCR5,CD164L2,DUSP5,JUNB,NR4A1,TIPARP	17 (3)
morphine		chemical drug	Activated	2.311	bias	0.00263	BDNF,CCR5,JUNB,NET1,NR4A1,PTGS2	19 (3)
laquinimod		chemical drug	Activated	2.213	bias	0.00376	ADAMTS9,AMER3,CD93,GPNMB,TIPARP
tetradecanoylphorbol acetate		chemical drug	Activated	3.337	bias	0.0342	Acan,AGER,ATP11B,BDNF,CEMIP,CSF3R,CSHL1,DUSP5,ERRFI1,Fam13a,GPR83,JUNB,LYST,NR4A1,PTGS2,RECQL4,SLC23A1,SPRY1
lipopolysaccharide		chemical drug	Activated	3.675	bias	0.0363	ACKR3,AGER,BAG3,BATF3,BCL6,BDNF,CCR5,CEMIP,CSF3R,CSHL1,DUSP5,GBP4,GTSE1,HLA-A,IGHM,IL16,IL1R1,IL1RAP,JUNB,NR4A1,OLFML2B,PLA2G2F,PMEPA1,PTGS2,SCUBE1,SLC39A6,SNTB2,TIPARP
ionomycin		chemical reagent	Activated	2.196	bias	0.0359	BDNF,DUSP5,GBP4,NR4A1,PTGS2
kainic acid		chemical toxicant	Activated	2.569	bias	0.000816	BDNF,ERRFI1,JUNB,NR4A1,PTGS2,SYT10,TIPARP	22 (4)
thapsigargin		chemical toxicant	Activated	2.201	bias	0.000971	Acan,ASB11,BCL6,BDNF,ERRFI1,IL1R1,NR4A1,SLC38A5
CG		complex	Activated	2.424	bias	0.014	BDNF,CD93,EPHA7,GREM1,HLA-A,HSD17B7,JUNB,NR4A1,PTGS2,SCUBE1
PDGF BB		complex	Activated	2.413	bias	0.038	ACKR3,DUSP5,GREM1,GSS,JUNB,NR4A1,PTGS2
IL1B		cytokine	Activated	2.053	bias	0.0402	Acan,AGER,BCL6,CCR5,DUSP5,ERRFI1,HLA-A,IL16,IL1R1,IL1RAP,JUNB,LGALS9B,MYLK3,NR4A1,PTGS2,SCUBE1
NRG1		growth factor	Activated	2.211	bias	0.0146	ARTN,BDNF,ERRFI1,JUNB,NR4A1,PTGS2,SLC4A7
FGF2		growth factor	Activated	2.452	bias	0.0419	BCL6,BDNF,ERRFI1,GPNMB,GREM1,JUNB,NR4A1,PTGS2,SPRY1
AHR		ligand-dependent nuclear receptor	Activated	2.155	bias	0.00111	ACKR3,CCR5,GREM1,HECTD2,IGHM,IL1R1,JUNB,LYST,PTGS2,RNGTT,SDSL,TIPARP
NR3C2		ligand-dependent nuclear receptor	Activated	2	bias	0.00263	CACNA1H,CCR5,GPR83,JUNB,LYST,PTGS2
ESR2		ligand-dependent nuclear receptor	Activated	2.111	bias	0.0201	ACKR3,ARRDC4,BMP5,CCR5,CD93,GPNMB,GREM1,HSD17B7,IL1R1,JUNB,PTGS2,SCUBE1,TCF19
mir-223		microRNA	Activated	2		0.0454	CD93,EYA1,FNIP2,INPP5J
SFN		other	Activated	2	bias	0.000127	BCL6,DSP,IL1R1,NET1
INS		other	Activated	2.216		0.0196	CSHL1,ERRFI1,JUNB,NR4A1,PTGS2
CREB1		transcription regulator	Activated	2.369	bias	0.00111	BAG3,BDNF,CDA,ERRFI1,GPNMB,GPR63,GPR83,HLA-A,JUNB,NR4A1,PTGS2,SPHKAP,TIPARP,XKR4
KMT2A		transcription regulator	Activated	2.2	bias	0.0019	BAG3,EML5,EYA1,LRRC55,MKX
LEF1		transcription regulator	Activated	2.236	bias	0.00412	ARHGAP20,ARRDC4,CSF3R,GPR83,PTGS2,SPRY1
SMAD3		transcription regulator	Activated	2.397	bias	0.018	ACVR1C,DOCK4,JUNB,LGALS9B,NET1,PMEPA1,PTGS2
EGR1		transcription regulator	Activated	2.2	bias	0.0352	CACNA1H,CSHL1,JUNB,NR4A1,PTGS2
MITF		transcription regulator	Activated	2.219	bias	0.0358	C1orf74,FGD4,GPNMB,LYST,NUF2,RECQL4
TLR3		transmembrane receptor	Activated	2.387	bias	0.0376	ARRDC4,GBP4,JUNB,NR4A1,PTGS2,SPRY1
U0126		chemical - kinase inhibitor	Inhibited	-2.62	bias	0.00234	Acan,ACKR3,BDNF,DUSP5,ERRFI1,HSD17B7,IGHM,IL1RAP,JUNB,NR4A1,PTGS2,SPRY1,VASH1	14 (3)
LY294002		chemical - kinase inhibitor	Inhibited	-3.057	bias	0.0311	ACKR3,BCL6,BDNF,Cald1,IGHM,JUNB,NR4A1,PTGS2,SNTB2,SPRY1
GLP-1-(7-34)-amide		biologic drug				0.0178	AGER,NR4A1
acyline		biologic drug				0.0181	BCL6,HSD17B7,JUNB,NR4A1
hexa-D-arginine		biologic drug				0.0369	PTGS2
interferon alfacon-1		biologic drug				0.0423	IGHM,NPY1R
NF-kappaB decoy		biologic drug				0.0459	PTGS2
exenatide		biologic drug				0.0467	AGER,PTGS2
vancomycin		biologic drug		1.387	bias	0.0485	CACNG5,Gm3383 (includes others),GPNMB,JUNB,NPNT
L-triiodothyronine		chemical - endogenous mammalian		0.333	bias	0.00173	BDNF,CEP126,CSHL1,DUSP5,GBP4,Gm3383 (includes others),HSD17B7,IGHM,LCT,NR4A1,OPN1SW,PTGS2,WIPF3
ganglioside		chemical - endogenous mammalian				0.003	INPP5J,PTGS2
Ca2+		chemical - endogenous mammalian		1.98	bias	0.00409	Acan,AGER,BDNF,JUNB,NR4A1,PLA2G2F,PTGS2,SLC6A12	27 (7)
ganglioside GT1		chemical - endogenous mammalian				0.00452	BDNF,PTGS2
ATP		chemical - endogenous mammalian		0.762	bias	0.00525	ADAMTS9,BDNF,CCR5,NR4A1,PTGS2	23 (5)
progesterone		chemical - endogenous mammalian		1.245	bias	0.00552	BCL6,BDNF,CCR5,CSF3R,ERRFI1,HLA-A,NET1,NPY1R,NR4A1,PIP5K1B,PLEKHS1,PTGS2,SPSB1,TIPARP
thromboxane A2		chemical - endogenous mammalian				0.00935	PTGS2
blood urea nitrogen		chemical - endogenous mammalian				0.00935	SCUBE1
5-methoxytryptophan		chemical - endogenous mammalian				0.00935	PTGS2
creatinine		chemical - endogenous mammalian				0.00935	SCUBE1
N-acetylserotonin		chemical - endogenous mammalian				0.00935	BDNF
quinolinic acid		chemical - endogenous mammalian				0.0102	BDNF,JUNB,PTGS2
desoxycorticosterone		chemical - endogenous mammalian				0.0108	CCR5,PTGS2
10E,12Z-octadecadienoic acid		chemical - endogenous mammalian		1.154		0.0174	CLCN1,DGKH,DLGAP5,NR4A1,PTGS2
7beta-hydroxycholesterol		chemical - endogenous mammalian				0.0186	NR4A1
prostaglandin E3		chemical - endogenous mammalian				0.0186	PTGS2
pyridoxal		chemical - endogenous mammalian				0.0186	PTGS2
benzylamine		chemical - endogenous mammalian				0.0186	PTGS2
vanillic acid		chemical - endogenous mammalian				0.0186	PTGS2
beta-glycerophosphoric acid		chemical - endogenous mammalian				0.0193	Acan,PTGS2
L-glutamic acid		chemical - endogenous mammalian		1.919	bias	0.0236	BAG3,BDNF,JUNB,PTGS2
chloride		chemical - endogenous mammalian				0.0278	PTGS2
poly(ADP-ribose)		chemical - endogenous mammalian				0.0278	PTGS2
2-amino-3-phosphonopropionic acid		chemical - endogenous mammalian				0.0278	JUNB
epiallopregnanolone		chemical - endogenous mammalian				0.0278	PTGS2
dinoprost		chemical - endogenous mammalian				0.0355	Acan,NR4A1,PTGS2
phenylacetic acid		chemical - endogenous mammalian				0.0369	HLA-A
ethyl linoleate		chemical - endogenous mammalian				0.0369	PTGS2
4-methylcatechol		chemical - endogenous mammalian				0.0369	BDNF
prostaglandin J2		chemical - endogenous mammalian				0.038	Cald1,PTGS2
cyclic AMP		chemical - endogenous mammalian		1.737	bias	0.0418	BDNF,CACNA1H,JUNB,KCNA1,NR4A1,PTGS2
resolvin D1		chemical - endogenous mammalian				0.0423	BCL6,PTGS2
choline		chemical - endogenous mammalian				0.0423	ERRFI1,PTGS2
arginine		chemical - endogenous mammalian				0.0445	CSHL1,PTGS2
NADPH		chemical - endogenous mammalian				0.0459	PTGS2
5-hydroxytryptophan		chemical - endogenous mammalian				0.0459	PTGS2
lipoxin A4		chemical - endogenous mammalian				0.0467	CCR5,PTGS2
formaldehyde		chemical - endogenous mammalian				0.0467	JUNB,PTGS2
sodium chloride		chemical - endogenous mammalian				0.0468	NPY1R,PTGS2,SLC6A12
histamine		chemical - endogenous mammalian				0.0468	IL16,NR4A1,PTGS2
corticosterone		chemical - endogenous mammalian		-1.199		0.0494	BDNF,Cald1,CSHL1,PTGS2
dopamine		chemical - endogenous mammalian		1.941		0.0848	BDNF,GPR83,KCNA1,NR4A1
quisqualic acid		chemical - endogenous non-mammalian				0.00127	BDNF,JUNB	21 (4)
rosmarinic acid		chemical - endogenous non-mammalian				0.00452	BDNF,PTGS2
harmine		chemical - endogenous non-mammalian				0.00634	BDNF,PTGS2
procyanidin B2		chemical - endogenous non-mammalian				0.00935	PTGS2
cucurbitacin E		chemical - endogenous non-mammalian				0.00935	PTGS2
flavanols		chemical - endogenous non-mammalian				0.00935	BDNF
theaflavin monogallate B		chemical - endogenous non-mammalian				0.00935	PTGS2
long-chain alcohol		chemical - endogenous non-mammalian				0.00935	PTGS2
brefeldin A		chemical - endogenous non-mammalian				0.0163	HLA-A,PTGS2,SLC38A5
ginsenoside Rh1		chemical - endogenous non-mammalian				0.0186	BDNF
tetrahydropalmatine		chemical - endogenous non-mammalian				0.0186	PTGS2
L-canavanine		chemical - endogenous non-mammalian				0.0186	BAG3
peptidoglycan		chemical - endogenous non-mammalian		1.914	bias	0.0204	CCR5,IL16,JUNB,PTGS2
piceatannol		chemical - endogenous non-mammalian				0.0226	BCL6,PTGS2
cardamomin		chemical - endogenous non-mammalian				0.0278	PTGS2
imperatorin		chemical - endogenous non-mammalian				0.0278	PTGS2
hyperoside		chemical - endogenous non-mammalian				0.0278	AGER
pinoresinol		chemical - endogenous non-mammalian				0.0278	PTGS2
quercetin-3-O-glucuronide		chemical - endogenous non-mammalian				0.0278	PTGS2
acacetin		chemical - endogenous non-mammalian				0.0278	PTGS2
lipoteichoic acid		chemical - endogenous non-mammalian				0.0289	CCR5,NR4A1,PTGS2
stevioside		chemical - endogenous non-mammalian				0.0369	PTGS2
anatabine		chemical - endogenous non-mammalian				0.0369	PTGS2
1-butanol		chemical - endogenous non-mammalian				0.0369	PTGS2
flavone		chemical - endogenous non-mammalian				0.0369	PTGS2
honokiol		chemical - endogenous non-mammalian				0.038	JUNB,PTGS2
phorbol 12,13-dibutyrate		chemical - endogenous non-mammalian				0.0445	CD93,PTGS2
aurapten		chemical - endogenous non-mammalian				0.0459	PTGS2
betulin		chemical - endogenous non-mammalian				0.0459	PTGS2
carvacrol		chemical - endogenous non-mammalian				0.0459	PTGS2
2-cyclohexen-1-one		chemical - endogenous non-mammalian				0.0459	PTGS2
sappanone A		chemical - endogenous non-mammalian				0.0459	PTGS2
maslinic acid		chemical - endogenous non-mammalian				0.0468	IGHM,JUNB,PTGS2
Tpl2 kinase inhibitor		chemical - kinase inhibitor				0.00935	PTGS2
Ro 31-7549		chemical - kinase inhibitor				0.00935	PTGS2
pCPT-cAMP		chemical - kinase inhibitor				0.0108	JUNB,NR4A1
SC68376		chemical - kinase inhibitor				0.0186	PTGS2
CGP77675		chemical - kinase inhibitor				0.0186	PTGS2
GSK2656157		chemical - kinase inhibitor				0.0186	BDNF
SK & F 86002		chemical - kinase inhibitor				0.0278	Acan
staurosporine		chemical - kinase inhibitor		-1.567		0.0285	CSF3R,IL1RAP,NR4A1,PTGS2
PHA-665752		chemical - kinase inhibitor				0.0369	PTGS2
wortmannin		chemical - kinase inhibitor		-1.378	bias	0.0477	BDNF,CSHL1,NR4A1,PTGS2,SLC6A12
2-amino-5-phosphonovaleric acid		chemical - other		-1.009		6.15e-05	BDNF,GOLM1,JUNB,NPY1R,NR4A1,PRKAB2,PTGS2,ZC3H7A
n-6 docosapentaenoic acid		chemical - other				0.00935	PTGS2
epoxyeicosatrienoic acid		chemical - other				0.0186	PTGS2
cardiotoxin		chemical - other				0.0294	BDNF,CCR5,CSF3R,CSHL1,IL16,IL1R1
lactacystin		chemical - protease inhibitor		-1.455	bias	0.0394	BAG3,HLA-A,NR4A1,PTGS2,SNTB2
semapimod		chemical drug				8.69e-05	AGER,PTGS2
caffeine		chemical drug		-1.408		0.00047	AGER,BDNF,JUNB,NR4A1,PTGS2	23 (6)
tacrolimus		chemical drug		1	bias	0.000583	CSHL1,Gm3383 (includes others),GPR83,IL16,JUNB,KCNA1,Lamtor3-ps,NR4A1,PTGS2	25 (5)
dexamethasone phosphate		chemical drug				0.00141	BCL6,ERRFI1,TIPARP
ketamine		chemical drug				0.00141	BDNF,NR4A1,PTGS2
promegestone		chemical drug		1.987	bias	0.00165	BCL6,DUSP5,IL1R1,NET1,TIPARP
raclopride		chemical drug				0.00235	BDNF,NR4A1
paclitaxel		chemical drug				0.00254	ACKR3,CDA,DUSP5,HLA-A,IGHM,IL1RAP,PTGS2,SPRY1,VASH1
eicosapentenoic acid		chemical drug		-1.357		0.00261	BDNF,CCR5,IL1R1,IL1RAP,PTGS2
N-methyl-D-aspartate		chemical drug		1.956	bias	0.00287	BDNF,CCR5,LYPLA1,PTGS2	6 (2)
triamcinolone acetonide		chemical drug		1.387		0.0035	ATP11B,BMP5,DGKH,JUNB,SLC4A7,SPRY1,ZNF189
atorvastatin		chemical drug		-0.563		0.00487	AGER,BDNF,C2orf69,HSD17B7,JUNB,NR4A1,PTGS2	23 (4)
camptothecin		chemical drug		-0.946	bias	0.00495	AGER,CD93,GPNMB,HLA-A,IL16,IL1RAP,NR4A1,OLFM4,PDZD2,PTGS2,RECQL4,RNGTT,SNTB2
FLZ		chemical drug				0.00539	BDNF,PTGS2
nifedipine		chemical drug		-1.977	bias	0.00617	AGER,BDNF,NR4A1,PTGS2	23 (6)
estradiol benzoate		chemical drug		1.982	bias	0.00704	BDNF,CSHL1,NPY1R,PTGS2
quetiapine		chemical drug				0.00735	BDNF,NR4A1
pentobarbital		chemical drug				0.00735	JUNB,NR4A1
buthionine sulfoximine		chemical drug				0.00735	CCR5,PTGS2	6 (2)
semaxinib		chemical drug				0.00912	ACKR3,CCR5,GREM1,IL1R1,PTGS2	12 (2)
rifamycin SV		chemical drug				0.00935	BCL6
selective serotonin reuptake inhibitor		chemical drug				0.00935	BDNF
uridine triacetate		chemical drug				0.00935	BDNF
3,4-diaminopyridine		chemical drug				0.00935	BDNF
HSP-990		chemical drug				0.00935	HLA-A
atomoxetine		chemical drug				0.00935	BDNF
zolpidem		chemical drug				0.00935	BDNF
rivastigmine		chemical drug				0.00935	BDNF
phenytoin		chemical drug				0.0108	BDNF,NR4A1
nimodipine		chemical drug				0.0108	BDNF,NR4A1
tetrodotoxin		chemical drug				0.0109	BDNF,KCNA1,LURAP1L,POPDC3,PTGS2
CEP-1347		chemical drug				0.0134	BDNF,PTGS2
allopurinol		chemical drug		0	bias	0.0135	BDNF,CACNG5,GPNMB,PTGS2
pexidartinib		chemical drug		-1		0.014	BCL6,DSP,ERRFI1,KDM7A
PD 153035		chemical drug				0.0162	PTGS2,UPK1A
pilocarpine		chemical drug				0.0162	BDNF,JUNB
edaravone		chemical drug				0.0178	AGER,PTGS2
ritanserin		chemical drug				0.0186	BDNF
arbutin		chemical drug				0.0186	PTGS2
glemanserin		chemical drug				0.0186	NR4A1
anthocyanins		chemical drug				0.0186	BDNF
smilagenin		chemical drug				0.0186	BDNF
SGS742		chemical drug				0.0186	BDNF
3,4-dihydroxyphenylethanol		chemical drug				0.0186	PTGS2
iopanoic acid		chemical drug				0.0186	CSHL1
(S)-flurbiprofen		chemical drug				0.0186	JUNB
methylprednisolone acetate		chemical drug				0.0186	PTGS2
phenylbutazone		chemical drug				0.0186	CACNG5,GPNMB,PTGS2
dipyridamole		chemical drug				0.0193	BDNF,PTGS2
cannabidiol		chemical drug				0.0193	BDNF,PTGS2
calcipotriene		chemical drug				0.0226	JUNB,PTGS2
birabresib		chemical drug				0.023	ACKR3,EPHA7,SLC38A5
dexamethasone		chemical drug		0.485		0.0232	ACKR3,ATP11B,BCL6,BDNF,BMP5,CNN2,CSHL1,DLGAP5,DUSP5,ERRFI1,FGD4,GPR83,GYS2,HLA-A,HSD17B7,IGHM,IL16,IL1R1,IL1RAP,JUNB,NET1,NR4A1,NUF2,OLFM4,OLFML2B,PTGS2,SDSL,SLC4A7,SPRY1,SPSB1,ZNF189
metronidazole		chemical drug		1.067		0.0236	Gm3383 (includes others),IL1R1,JUNB,NPNT
deoxycorticosterone acetate		chemical drug				0.0244	Cald1,PTGS2
trovafloxacin		chemical drug				0.0259	ERRFI1,HLA-A,JUNB
sulprostone		chemical drug				0.0278	PTGS2
pycnogenols		chemical drug				0.0278	PTGS2
17alpha-hydroxyprogesterone caproate		chemical drug				0.0278	PTGS2
mecamylamine		chemical drug				0.0278	BDNF
amifostine		chemical drug				0.0278	PTGS2
rocuronium		chemical drug				0.0278	PTGS2
cycloserine		chemical drug				0.0278	BDNF
tarenflurbil		chemical drug				0.0278	JUNB
pramipexole		chemical drug				0.0278	BDNF
incyclinide		chemical drug				0.0278	PTGS2
modafinil		chemical drug				0.0278	BDNF
aripiprazole		chemical drug				0.0278	BDNF
tenidap		chemical drug				0.0278	PTGS2
oleandrin		chemical drug				0.0278	BDNF
4-hydroxytamoxifen		chemical drug		0.025	bias	0.029	DUSP5,ERRFI1,HSD17B7,JUNB,TNPO1
medroxyprogesterone acetate		chemical drug		1.442	bias	0.0306	BDNF,CCR5,CD164L2,CSF3R,DLGAP5,GTSE1,JUNB,MYLK3,SPRY1
PD 123319		chemical drug				0.0319	PTGS2,SPRY1
glycyrrhizic acid		chemical drug				0.0319	AGER,PTGS2
selumetinib		chemical drug				0.0338	GPNMB,JUNB
vinblastine		chemical drug				0.0338	HLA-A,PTGS2
linsidomine		chemical drug				0.0359	NR4A1,PTGS2
8-chloro-cAMP		chemical drug				0.0369	PTGS2
dienogest		chemical drug				0.0369	PTGS2
tylophorine		chemical drug				0.0369	PTGS2
nebivolol		chemical drug				0.0369	PTGS2
enecadin		chemical drug				0.0369	BDNF
K-604		chemical drug				0.0369	PTGS2
(+)-epicatechin		chemical drug				0.0369	PTGS2
KD025		chemical drug				0.0369	BCL6
cyclooxygenase inhibitor		chemical drug				0.0369	IL1R1
carboxyamido-triazole		chemical drug				0.0369	BAG3
atipamezole		chemical drug				0.0369	JUNB
lamotrigine		chemical drug				0.0369	BDNF
bumetanide		chemical drug				0.0369	PTGS2
di-2-pyridylketone 4-cyclohexyl-4-methyl-3-thiosemicarbazone		chemical drug				0.0369	ERRFI1
tramadol		chemical drug				0.0369	BDNF
betamethasone valerate		chemical drug				0.0369	PTGS2
(+)-MK-801		chemical drug				0.0379	BDNF,JUNB,PTGS2
methapyrilene		chemical drug				0.0417	GSS,GYS2,LGALS9B,PDP1
rolipram		chemical drug				0.0445	BDNF,PTGS2
TGF-beta inhibitor		chemical drug				0.0459	ACVR1C
dabrafenib		chemical drug				0.0459	GPNMB
CP 96345		chemical drug				0.0459	CCR5
atrasentan		chemical drug				0.0459	PTGS2
lansoprazole		chemical drug				0.0459	PTGS2
ifenprodil		chemical drug				0.0459	BDNF
aclarubicin		chemical drug				0.0459	PTGS2
amphetamine		chemical drug				0.0468	BDNF,GPR83,JUNB
glucocorticoid		chemical drug		-1.934		0.319	BDNF,IGHM,IL16,PTGS2
6-cyano-7-nitroquinoxaline-2,3-dione		chemical reagent				0.00127	BDNF,JUNB
ATP-gamma-S		chemical reagent				0.00359	CCR5,CD109,IL16,PTGS2
docosapentaenoic acid		chemical reagent				0.00452	CCR5,PTGS2
5-N-ethylcarboxamido adenosine		chemical reagent		0.664		0.00472	ACKR3,BAG3,JUNB,NR4A1,SLC4A7
MIA-602		chemical reagent				0.00634	CSHL1,PTGS2
3',5'-methoxyflavone		chemical reagent				0.00935	PTGS2
nickel sulfide		chemical reagent				0.00935	PTGS2
CID-2011756		chemical reagent				0.00935	NR4A1
UNC0224		chemical reagent				0.00935	BDNF
methylglyoxal-human serum albumin		chemical reagent				0.00935	AGER
N6-carboxymethyl-lysine-human serum albumin		chemical reagent				0.00935	AGER
S-methylisothiopseudouronium		chemical reagent				0.00935	PTGS2
8-carboxamidocyclazocine		chemical reagent				0.00935	CCR5
LY311727		chemical reagent				0.00935	PTGS2
BN 50730		chemical reagent				0.00935	PTGS2
aminooxypentane-rantes		chemical reagent				0.00935	CCR5
N-t-Boc-Phe-D-Leu-Phe-D-Leu-Phe		chemical reagent				0.00935	PTGS2
BAPTA-AM		chemical reagent				0.0114	BDNF,NR4A1,PTGS2
quinpirole		chemical reagent				0.0121	BDNF,JUNB
A-Fos		chemical reagent				0.0162	BATF3,BDNF
UC2288		chemical reagent				0.0186	Acan
N-[4-chloro-3-(trifluoromethyl)phenyl]-2-propoxybenzamide		chemical reagent				0.0186	BDNF
NSC 651016		chemical reagent				0.0186	CCR5
2-hydroxyarachidonic acid		chemical reagent				0.0186	PTGS2
AS1842856		chemical reagent				0.0262	Acan,PTGS2
25-hydroxycholesterol		chemical reagent				0.0269	JUNB,NR4A1,PTGS2
N6-cyclohexyladenosine		chemical reagent				0.0278	BDNF
mycosporine-like amino acid		chemical reagent				0.0278	CEMIP
SXN101959		chemical reagent				0.0278	CSHL1
des-Arg(10)-kallidin		chemical reagent				0.0278	PTGS2
SKF-83959		chemical reagent				0.0278	BDNF
temocapril		chemical reagent				0.0278	PTGS2
AA-861		chemical reagent				0.0278	PTGS2
poly(C)RNA		chemical reagent				0.0278	PTGS2
3M-002		chemical reagent		0.152		0.0292	ARRDC4,GPNMB,MYLK3,PTGS2
deoxycorticosterone acetate/potassium chloride/sodium chloride		chemical reagent				0.0299	CCR5,PTGS2
SKLB023		chemical reagent				0.0369	PTGS2
CAY10397		chemical reagent				0.0369	PTGS2
hoechst 33342		chemical reagent				0.0369	SPRY1
1-eicosapentaenoylglycerol		chemical reagent				0.0369	PTGS2
1-palmitoyl-2-(5-oxovaleroyl)-sn-glycero-3-phosphorylcholine		chemical reagent				0.0423	PMEPA1,PTGS2
dibutyryl cGMP		chemical reagent				0.0459	PTGS2
W146		chemical reagent				0.0459	PTGS2
beta-sitosterol		chemical reagent				0.0459	PTGS2
salicylic acid derivative		chemical reagent				0.0459	BDNF
N-lauroyl-L-phenylalanine		chemical reagent				0.0459	NR4A1
pyridoxal phosphate-6-azophenyl-2',4'-disulfonic acid		chemical reagent				0.0459	PTGS2
mevalonolactone		chemical reagent				0.0459	PTGS2
1-docosapentaenoylglycerol		chemical reagent				0.0459	PTGS2
cockroach extract		chemical reagent				0.0459	PTGS2
nor-binaltorphimine		chemical reagent				0.0459	CCR5
trans-aminocyclopentane-1,3-dicarboxylic acid		chemical reagent				0.0459	BDNF
1,2-dimethylhydrazine		chemical toxicant				0.00634	NR4A1,PTGS2
2,4-dinitrophenylhydrazine		chemical toxicant				0.00935	PLA2G2F
1,2,3,6,7,8-hexachlorodibenzodioxin		chemical toxicant				0.00935	IGHM
1-(1-glycero)dodeca-1,3,5,7,9-pentaene		chemical toxicant				0.00935	PTGS2
okadaic acid		chemical toxicant		1.067	bias	0.0122	BCL6,BDNF,JUNB,PTGS2
carbonyl cyanide m-chlorophenyl hydrazone		chemical toxicant				0.0148	DUSP5,ERRFI1,PTGS2
bifenthrin		chemical toxicant				0.0186	PTGS2
lipooligosaccharide		chemical toxicant				0.0186	PTGS2
forskolin		chemical toxicant		1.994	bias	0.0242	Acan,BAG3,BDNF,CSHL1,ERRFI1,GTSE1,HSD17B7,JUNB,NPY1R,NR4A1,PTGS2,RASAL2,SLC24A4
ibotenic acid		chemical toxicant				0.0369	BDNF
deltamethrin		chemical toxicant				0.0369	BDNF
cadmium sulfate		chemical toxicant				0.0369	PTGS2
vanadium pentoxide		chemical toxicant				0.0369	PTGS2
n-nitrosomethylbenzylamine		chemical toxicant				0.0399	DUSP5,GREM1,GSS,PTGS2
SU6656		chemical toxicant				0.0423	JUNB,PTGS2
butylated hydroxytoluene		chemical toxicant				0.0459	PTGS2
GABA receptor		complex				0.00127	BDNF,NR4A1
Immunoglobulin		complex		1.793		0.00192	AGER,BATF3,BCL6,BDNF,CD164L2,CD93,DSP,Gm3383 (includes others),GPR83,HLA-A,IL1R1,Lamtor3-ps,NR4A1,PIK3C2A,PLA2G2F,PTGS2,SLC39A6	31 (4)
Mlcp		complex				0.00935	NR4A1
Hdac-Rcor-Rest-Sin3a		complex				0.00935	BDNF
MEF2D-NFAT2-p300		complex				0.00935	NR4A1
Calcineurin protein(s)		complex				0.031	BDNF,NR4A1,PTGS2
Eif2		complex				0.0369	PTGS2
CD3		complex		1.19	bias	0.0384	ATP11B,BCL6,CCR5,CLCN1,IL16,IL1R1,IL1RAP,JUNB,LYPLA1,NR4A1,PTGS2
HLA-DR		complex				0.0459	IGHM
sGC		complex				0.0459	BDNF
Nc2		complex				0.0459	HLA-A
Lh		complex		1.708	bias	0.0469	BCL6,BDNF,HSD17B7,JUNB,NR4A1,PTGS2,RASAL2
CD40LG		cytokine		1.296	bias	0.00447	BATF3,BCL6,CCR5,DUSP5,IL1RAP,JUNB,NET1,PTGS2,SLC23A1,TNPO1
NAMPT		cytokine				0.00804	BDNF,IL16,NPY1R
IL2		cytokine		1.673	bias	0.0256	BCL6,CCR5,DUSP5,Gm3383 (includes others),GPR83,IL1R1,KLK8,Lamtor3-ps,NET1,PIP5K1B,PTGS2,PTPN3
CRH		cytokine				0.0279	BDNF,JUNB,NR4A1
MIF		cytokine		1.214	bias	0.0355	CCR5,IL16,IL1R1,PTGS2
CSF1		cytokine		1.408	bias	0.0376	CCR5,DUSP5,GPNMB,HLA-A,HSD17B7,JUNB
WNT3A		cytokine		0.957	bias	0.0412	Acan,ARRDC4,BDNF,GPNMB,PMEPA1,PTGS2,SPRY1
APEX1		enzyme				0.00327	JUNB,NR4A1,PTGS2
SIRT6		enzyme				0.00442	LIPH,LYPLA1,NPNT,PTGS2
NEIL2		enzyme				0.00589	BCL6,IL1R1,IL1RAP,PTGS2
DNMT3A		enzyme		0		0.00599	ADAMTS9,GSS,KCNA1,NR4A1,PTGS2,RECQL4
FBXO11		enzyme				0.00935	BCL6
THEM4		enzyme				0.00935	PTGS2
PADI2		enzyme				0.0162	ADAMTS9,PTGS2
FUT8		enzyme				0.0178	GOLM1,IGHM
PLA2G2F	0.592	enzyme				0.0186	PTGS2
CRYM		enzyme				0.0186	CSHL1
CBR1		enzyme				0.0186	PTGS2
ST3GAL4		enzyme				0.0186	CSHL1
ARHGDIB		enzyme				0.0186	PTGS2
GBP2		enzyme				0.0186	HLA-A
EGLN1		enzyme				0.0239	Acan,AGER,PTGS2
PRMT7		enzyme				0.0278	BCL6
IFI30		enzyme				0.0278	HLA-A
DDOST		enzyme				0.0278	AGER
GNA14		enzyme				0.03	DUSP5,NR4A1,PTGS2
LIPE		enzyme				0.0307	BCL6,NET1,NR4A1,PTGS2
KDM3B		enzyme				0.031	DGKH,DLGAP5,GTSE1
TET3		enzyme				0.0359	ADAMTS9,GSS
UNG		enzyme				0.0369	BDNF
GALNS		enzyme				0.0369	BDNF
PICK1		enzyme				0.0369	LYPLA1
GCLC		enzyme				0.0369	JUNB
GCLM		enzyme				0.0369	JUNB
RAB23		enzyme				0.0459	Acan
HSD17B1		enzyme				0.0459	HSD17B7
LOC102724788/PRODH		enzyme				0.0459	PTGS2
NQO1		enzyme				0.049	CSF3R,PTGS2
ASAH1		enzyme				0.049	Acan,NR4A1
NUP98-HOXA9		fusion gene/product				0.0319	EYA1,PTGS2
ADCYAP1R1		G-protein coupled receptor				0.00177	BDNF,DUSP5
DRD1		G-protein coupled receptor				0.00539	BDNF,JUNB
DRD2		G-protein coupled receptor				0.00707	BDNF,CSHL1,PMEPA1
NTSR1		G-protein coupled receptor				0.00935	BDNF
PTGFR		G-protein coupled receptor				0.0121	NR4A1,PTGS2
CNR1		G-protein coupled receptor		0.243	bias	0.0132	ARTN,BDNF,ERRFI1,PIK3C2A,PTGS2
S1PR1		G-protein coupled receptor				0.0148	JUNB,PTGS2
F2RL1		G-protein coupled receptor				0.015	BDNF,GBP4,NPY1R,PTGS2
ADRB3		G-protein coupled receptor				0.0178	JUNB,PTGS2
LPAR5		G-protein coupled receptor				0.0186	PTGS2
P2RY14		G-protein coupled receptor				0.028	CACNA1H,STXBP5L
NPSR1		G-protein coupled receptor				0.0369	NR4A1
GRPR		G-protein coupled receptor				0.0369	BDNF
GPR68		G-protein coupled receptor				0.0459	PTGS2
Hdac		group		-0.239		0.00492	BCL6,BDNF,EYA1,NPNT,NR4A1,SPRY1
TLR7/8		group				0.00616	PLLP,PTGS2,RECQL4
Gαq		group				0.00935	PTGS2
beta-glucuronidase		group				0.00935	PTGS2
MAP2K4/7		group				0.00935	PTGS2
Crhr		group				0.00935	BDNF
TCF		group				0.0105	CNN2,IL1R1,JUNB,PTGS2
ADRB		group		1.513	bias	0.0109	BDNF,HSD17B7,JUNB,NR4A1,PTGS2
Sos		group				0.012	NET1,PIP5K1B,PMEPA1,PTGS2,S100A3,TIPARP
PLC		group				0.0121	NR4A1,PTGS2
Ras homolog		group				0.0162	IL16,PTGS2
HP1		group				0.0186	PTGS2
Steroid 5 alpha-Reductase		group				0.0186	PTGS2
MAP3K		group				0.0186	BDNF
sPla2		group				0.0186	PTGS2
Ikb		group				0.021	NR4A1,PTGS2
Pka catalytic subunit		group				0.0262	CSHL1,NR4A1
Ap1 gamma		group				0.0278	HLA-A
G protein alphai		group				0.0332	ADAMTS9,GBP4,HLA-A
MEF2		group				0.0338	NR4A1,PTGS2
Nuclear factor 1		group				0.0338	GSS,HSD17B7
collagenase		group				0.0359	IL1R1,JUNB
Fc receptor		group				0.0369	DOCK11
Histone h3		group				0.0371	ACKR3,BDNF,CSHL1,EML5,LHX5,LRRC55,MKX,OPN1SW,PTGS2
Fgf		group				0.038	JUNB,PTGS2
Gsk3		group				0.0391	Acan,NR4A1,PTGS2
Nfatc		group				0.0459	PTGS2
ADRA1		group				0.0459	JUNB
MNK1/2		group				0.0459	SPRY1
Cpla2		group				0.0459	PTGS2
TH1 Cytokine		group				0.0459	CCR5
Mucin		group				0.0459	PTGS2
Atf		group				0.0459	PTGS2
VEGFD		growth factor				0.000215	BDNF,NR4A1,PTGS2
GHRL		growth factor		1.067		0.00512	BDNF,CSHL1,IL1R1,PTGS2
VEGFC		growth factor				0.00842	PROX1,PTGS2
ANGPT1		growth factor				0.00856	ADAMTS9,DUSP5,IL1R1
EDN2		growth factor				0.00935	PTGS2
INHBE		growth factor				0.00935	JUNB
BMP6		growth factor		1.154	bias	0.0165	Cald1,ERRFI1,PMEPA1,PTGS2
INHBC		growth factor				0.0278	JUNB
TGFA		growth factor				0.0416	ERRFI1,JUNB,PTGS2
GDF9		growth factor				0.049	GREM1,PTGS2
KCNE3		ion channel				0.00379	HSD17B7,IGHM,NR4A1,PTGS2
HCN1		ion channel				0.00935	BDNF
GRIN2A		ion channel				0.00935	BDNF
GRIN3A		ion channel		-1.941	bias	0.0223	BDNF,LURAP1L,POPDC3,PTGS2
CACNA2D1		ion channel				0.0278	CACNA1H
Cacnb1		ion channel				0.0278	CACNA1H
P2RX4		ion channel				0.0369	BDNF
GRIN2B		ion channel				0.0459	BDNF
PIP5K1C		kinase				0.00177	ERRFI1,PIP5K1B
STK11		kinase		0.781		0.00208	BMP5,CSF3R,DOCK4,IL1RAP,JUNB,LGALS9B,NET1,PTGS2,PTPN3
EPHB1		kinase				0.00452	JUNB,PTGS2
MAPK7		kinase		1.934	bias	0.00799	BDNF,HSD17B7,NR4A1,PTGS2	6 (2)
MAPK3		kinase		1.944	bias	0.00867	JUNB,NR4A1,PTGS2,SLC4A7
PRKCD		kinase		1.664	bias	0.00928	CEMIP,JUNB,LYST,NR4A1,PTGS2,SPRY1	9 (2)
MAP2K5		kinase				0.0127	HSD17B7,NR4A1,PTGS2
RPS6KA5		kinase				0.0178	JUNB,PTGS2
VRK2		kinase				0.0186	PTGS2
NTRK1		kinase				0.021	BDNF,NR4A1
BMPR1B		kinase				0.028	Acan,PTGS2
NME2		kinase				0.0459	PTGS2
PGR		ligand-dependent nuclear receptor		0.825	bias	0.0246	BCL6,IL1R1,NET1,PIP5K1B,PTGS2,SNTB2,TIPARP
NR3C1		ligand-dependent nuclear receptor		-0.152		0.0429	BAG3,BCL6,BDNF,ERRFI1,FGD4,GPR83,GYS2,IL1RAP,LYST,PTGS2,TCF19,TIPARP
RARA		ligand-dependent nuclear receptor		-1.982		0.128	CD93,CSHL1,IL16,IL1R1,Ly6g6e,PTGS2
miR-1185-5p (and other miRNAs w/seed GAGGAUA)		mature microRNA				0.0186	KDM7A
miR-296-3p (miRNAs w/seed AGGGUUG)		mature microRNA				0.0278	JUNB
miR-202-3p (and other miRNAs w/seed GAGGUAU)		mature microRNA				0.0369	HECTD2
miR-127-3p (miRNAs w/seed CGGAUCC)		mature microRNA				0.0369	BCL6
miR-339-5p (and other miRNAs w/seed CCCUGUC)		mature microRNA				0.0369	BCL6
mir-134		microRNA				0.0186	BDNF
mir-297		microRNA				0.0278	JUNB
mir-138		microRNA				0.0369	LYPLA1
IL31		other				0.00124	BDNF,JUNB,NPY1R
ASPN		other				0.00177	Acan,PTGS2
TXNIP		other		1.264		0.00199	AGER,BCL6,PDP1,PTGS2
NELFCD		other				0.00235	DLGAP5,JUNB
NELFA		other				0.003	DLGAP5,JUNB
NELFE		other				0.003	DLGAP5,JUNB
UPF2		other				0.00357	BMP5,DSP,PTGS2
CRNDE		other				0.00458	DUSP5,IL1R1,NR4A1
CORT		other				0.00458	BDNF,CCR5,CSHL1
N4BP1		other				0.00539	HLA-A,JUNB
Pad2		other				0.00935	PTGS2
SNORD21		other				0.00935	HLA-A
BSN		other				0.00935	BDNF
5430416N02Rik		other				0.00935	MID1
KIF22		other				0.00935	MKX
Raet1d/Raet1e		other				0.00935	HLA-A
SIGLEC9		other				0.00935	PTGS2
LUC7L3		other				0.00935	PTGS2
TFF1		other				0.00935	PTGS2
FAIM		other				0.00935	NR4A1
Pla2g2a		other				0.00935	PTGS2
LIN7B		other				0.00935	LIN7C
PRC1		other				0.00935	PTGS2
LIN7A		other				0.00935	LIN7C
LMNA		other				0.0119	AI987944 (includes others),ARRDC4,ATP11B,CD93,NUFIP2,PIP5K1B,ZCCHC10
ELAVL1		other		1.507	bias	0.0134	CACHD1,GSS,HLA-A,LGALS9B,NUF2,PTGS2
CGA		other		1		0.0165	BDNF,ISM1,Maml2,PTGS2
GNRH1		other				0.017	CSHL1,JUNB,PTGS2
Hsf3		other				0.0186	PDZD2
RAI1		other				0.0186	BDNF
Mir205hg		other				0.0186	CSHL1
DSC2		other				0.0186	DSP
CADPS2		other				0.0186	BDNF
Raet1a		other				0.0186	HLA-A
HIP1		other				0.0186	BDNF
Raet1b		other				0.0186	HLA-A
MAPK8IP2		other				0.0186	BDNF
H60a		other				0.0186	HLA-A
CCNDBP1		other				0.0186	MKX
EHD3		other				0.0186	CACNA1H
CCL3L1		other				0.0186	CCR5
SH3GLB2		other				0.0186	PTGS2
PRKAG3		other				0.0201	ACKR3,CD93,GOLM1,JPH1,JUNB
PROCR		other				0.0262	GBP4,IL1R1
IGF2-AS		other				0.0278	BDNF
INTS11		other				0.0278	NR4A1
CADPS		other				0.0278	BDNF
FREM1		other				0.0278	NPNT
C1QL1		other				0.0278	NR4A1
ZNRD1ASP		other				0.0278	HLA-A
Ly6a (includes others)		other				0.0278	IGHM
MBD5		other				0.0278	CSHL1
JAGN1		other				0.0278	CSF3R
SERP1		other				0.0278	CSHL1
CDK5R2		other				0.0278	BDNF
ERC1		other				0.0278	PTGS2
H2BC17		other				0.0338	DOCK11,ZFHX4
TSPAN33		other				0.0369	PTGS2
Carlr		other				0.0369	PTGS2
TRDN		other				0.0369	JPH1
MZB1		other				0.0369	BDNF
GIPC1		other				0.0369	PROX1
RGD1560225		other				0.0369	PTGS2
TSN		other				0.0369	BCL6
HSPH1		other				0.0369	BCL6
RCAN1		other				0.038	BDNF,PTGS2
HAVCR2		other				0.038	BAG3,CCR5
EWSR1		other				0.0401	ACKR3,DLGAP5
RETNLB		other				0.0404	CCR5,MID1,NR4A1
COL5A1		other				0.0445	Acan,CNN2
PCA3		other				0.0459	PMEPA1
CDH4		other				0.0459	PTGS2
PLAA		other				0.0459	PTGS2
TWSG1		other				0.0459	BCL6
CD44		other				0.0477	ACKR3,ACTR6,CCR5,NPNT,PMEPA1
PLG		peptidase		1.067	bias	0.00589	AGER,BDNF,CNN2,PTGS2
USP36		peptidase				0.0186	DHX33
CELA1		peptidase				0.0186	HLA-A
VASH2		peptidase				0.0278	VASH1
PLAT		peptidase				0.0445	AGER,BDNF
PSPH		phosphatase				0.0186	NR4A1
PPP1CC		phosphatase				0.0369	BDNF
PEX14		transcription regulator				8.69e-05	BDNF,PTGS2
MECP2		transcription regulator				0.000215	BDNF,IGHM,JUNB,KCNA1,NPY1R,NR4A1,PTGS2
NFATC2		transcription regulator		1.399	bias	0.000784	BBX,CCR5,GBP4,GPNMB,NR4A1,PDZD2,PTGS2,S100A3
NPAS4		transcription regulator				0.000853	BDNF,SYT10
HOXC11		transcription regulator				0.00177	LCT,MKX
SRF		transcription regulator				0.00573	ARHGAP20,Cald1,CNN2,DUSP5,IGHM,JUNB,NET1,NR4A1,PTGS2
LDB1		transcription regulator		0.707		0.00575	ADAMTS9,CD93,GOLM1,GTSE1,IL1RAP,PDZD2,PTPN3,SNTB2
LMO2		transcription regulator		0.707		0.00586	ADAMTS9,CD93,GOLM1,GTSE1,IL1RAP,PDZD2,PTPN3,SNTB2
MEF2C		transcription regulator				0.00858	BDNF,CCR5,JUNB,NR4A1,PTGS2
CTCF		transcription regulator				0.00885	BDNF,IL1R1,PCDHB11,PCDHGA5,PTGS2
CARF		transcription regulator				0.00935	BDNF
PPRC1		transcription regulator				0.0102	DUSP5,ERRFI1,PTGS2
TAF4		transcription regulator				0.0122	BCL6,BDNF,GREM1,SCUBE1
TFEC		transcription regulator				0.0134	BBX,CSF3R
TSHZ3		transcription regulator				0.0148	ACVR1C,NR4A1,SPSB1
ELK4		transcription regulator				0.0162	JUNB,NR4A1
PBX3		transcription regulator				0.0178	EYA1,TNPO1
MLXIP		transcription regulator				0.0186	ARRDC4
GATAD2B		transcription regulator				0.0186	PTGS2
POU2AF1		transcription regulator				0.0186	BCL6,CCR5,IGHM
SIN3A		transcription regulator				0.0203	BCL6,BDNF,PTGS2
HOXA13		transcription regulator				0.021	EPHA7,PTGS2
MLX		transcription regulator				0.021	ARRDC4,IL16
BCL3		transcription regulator				0.0212	DUSP5,IGHM,NR4A1
NEUROG1		transcription regulator				0.023	CEMIP,DSP,GREM1
SUPT16H		transcription regulator				0.0244	DUSP5,LYPLA1
ECSIT		transcription regulator				0.0262	JUNB,PTGS2
HOXB13		transcription regulator				0.028	EPHA7,POPDC3
TBP		transcription regulator				0.0289	CSHL1,HLA-A,PTGS2
IKZF3		transcription regulator				0.0289	DOCK4,SIPA1L2,SPSB1
ELK1		transcription regulator				0.0289	JUNB,PTGS2,TIPARP
SOX1		transcription regulator				0.031	DSP,DUSP5,GBP4
KLF2		transcription regulator		-0.966		0.0314	ACKR3,CCR5,CD93,JUNB,PTGS2
NFIL3		transcription regulator				0.0319	BATF3,PTGS2
CRX		transcription regulator				0.0338	CACNA1H,OPN1SW
ZBTB48		transcription regulator				0.0338	ACKR3,GPNMB
MEF2D		transcription regulator				0.0344	BDNF,JUNB,NR4A1
PRDM1		transcription regulator		-0.672		0.0353	BCL6,BMP5,IGHM,PROX1,SLC6A12,SPRY1
UXT		transcription regulator				0.0359	GTSE1,PMEPA1
NFX1		transcription regulator				0.0369	HSD17B7
GATAD2A		transcription regulator				0.0369	PTGS2
LHX4		transcription regulator				0.0369	CSHL1
SSRP1		transcription regulator				0.038	DUSP5,LYPLA1
WBP2		transcription regulator		1		0.0381	C2orf69,MFSD8,PTGS2,SPRY1
KLF6		transcription regulator				0.0391	BCL6,NR4A1,PTGS2
SOX3		transcription regulator				0.0391	DSP,DUSP5,GBP4
ZBED6		transcription regulator				0.0401	DLGAP5,PMEPA1
MEF2A		transcription regulator				0.0416	ARHGAP20,BDNF,NR4A1
MEIS1		transcription regulator				0.0423	EYA1,TNPO1
GMNN		transcription regulator				0.0429	DSP,DUSP5,GBP4
FOXO3		transcription regulator		1.342		0.0451	Acan,BCL6,DLGAP5,GABRR2,IL1R1,JUNB,NPNT
FOXL2		transcription regulator				0.0455	ACVR1C,PTGS2,SPRY1
FOXN4		transcription regulator				0.0459	PROX1
RSF1		transcription regulator				0.0459	PTGS2
Foxe3		transcription regulator				0.0459	PROX1
RFXANK		transcription regulator				0.0459	HLA-A
IKZF2		transcription regulator				0.0467	IL1R1,NR4A1
HMGB1		transcription regulator				0.0468	AGER,IL1R1,PTGS2
GATA6		transcription regulator		-0.447		0.0485	BMP5,Cald1,DPPA2,LHX5,ZSCAN10
PAX8		transcription regulator				0.049	CSHL1,OPN1SW
POU4F2		transcription regulator				0.049	PROX1,ZFHX4
CREM		transcription regulator		1.977		0.0601	ERRFI1,JUNB,NR4A1,TIPARP
SATB1		transcription regulator		-1.98		0.0719	CSF3R,IL16,PTGS2,SIPA1L2
TP53		transcription regulator		1.861		0.279	BDNF,Cald1,CNN2,CSF3R,CSHL1,DLGAP5,DUSP5,GPR63,GPR83,GTSE1,IL16,JUNB,LYPLA1,MYLK3,NPNT,PDP1,PMEPA1,PRKAB2,PSTPIP2,PTGS2,RECQL4
RPSA		translation regulator				0.00271	GBP4,IL1R1,PTGS2
EEF2		translation regulator				0.00935	BDNF
EIF3I		translation regulator				0.0459	PTGS2
SIGLEC7		transmembrane receptor				0.00935	PTGS2
TREM1		transmembrane receptor		0.816	bias	0.0112	ACKR3,ARRDC4,GREM1,IL1R1,PTGS2,RIN2
NCR2		transmembrane receptor				0.0121	NR4A1,PTGS2
IL3RA		transmembrane receptor				0.0186	PROX1
OSMR		transmembrane receptor				0.0212	ARTN,GBP4,JUNB
IL2RG		transmembrane receptor				0.023	BCL6,HLA-A,IGHM
SFRP4		transmembrane receptor				0.0319	GREM1,PTGS2
BTNL2		transmembrane receptor				0.0332	CD109,GBP4,IGHM
SIGMAR1		transmembrane receptor				0.0369	BDNF
IL27RA		transmembrane receptor				0.0445	BCL6,CCR5
SLAMF6		transmembrane receptor				0.0459	IL16
SLC17A6		transporter				0.00935	NR4A1
AP1M1		transporter				0.0186	HLA-A
SLC20A1		transporter				0.0186	CSHL1
NRXN1		transporter				0.038	EPHA7,LHX5
SYVN1		transporter		1	bias	0.0454	CDA,HLA-A,IGHM,SLC4A7
SLC16A2		transporter				0.049	PDP1,SCUBE1

### Sheet: 5b_Regulator Effects
© 2000-2021 QIAGEN. All rights reserved.
ID	Consistency Score	Node Total	Regulator Total	Regulators	Target Total	Target Molecules in Dataset	Disease & Function Total	Diseases & Functions	Known Regulator-Disease/Function Relationship
1	11.399	27	6	AHR,CG,EGR1,INS,NR3C2,NRG1	17	ACKR3,BDNF,CACNA1H,CCR5,CD93,CSHL1,GREM1,HLA-A,HSD17B7,IGHM,IL1R1,JUNB,LYST,NR4A1,PTGS2,SCUBE1,SLC4A7	4	Activation of leukocytes,Mammary tumor,Migration of vascular endothelial cells,Synthesis of lipid	63% (15/24)
2	7.25	25	5	CG,CREB1,FGF2,PDGF BB,SFN	16	ACKR3,BAG3,BDNF,CD93,DSP,EPHA7,GPNMB,GREM1,GSS,HLA-A,HSD17B7,IL1R1,NET1,NR4A1,PTGS2,TIPARP	4	Glucose metabolism disorder,Microtubule dynamics,Migration of vascular endothelial cells,Quantity of muscle cells	35% (7/20)
3	2.475	12	2	IL1B,TLR3	8	AGER,BCL6,ERRFI1,IL16,IL1R1,NR4A1,PTGS2,SPRY1	2	Chemoattraction,Development of genitourinary system	25% (1/4)
4	0.577	5	1	ESR2	3	GPNMB,IL1R1,JUNB	1	Quantity of connective tissue cells	100% (1/1)
5	-6.5	6	1	IL1B	4	AGER,CCR5,IL16,IL1R1	1	Attraction of cells	100% (1/1)

### Sheet: 5c_Neuroinflammatory Signaling
© 2000-2021 QIAGEN. All rights reserved.
Symbol	Entrez Gene Name	Ensembl	Expr Intensity/RPKM/FPKM/Counts	Expr Log Ratio	Expr p-value	Expr False Discovery Rate (q-value)	Expected	Location	Type(s)	Biomarker Application(s)	Drug(s)	Entrez Gene ID for Human	Entrez Gene ID for Mouse	Entrez Gene ID for Rat
ACVR1C	activin A receptor type 1C	ENSMUSG00000026834.13	1736.07	0.52	0.0273	0.74	Up	Plasma Membrane	kinase			130399	269275	245921
AGER	advanced glycosylation end-product specific receptor	ENSMUSG00000015452.14	13.536	6.895	0.000541	0.18	Up	Plasma Membrane	transmembrane receptor	diagnosis,efficacy,unspecified application	2-O,3-O-desulfated heparin	177	11596	81722
BDNF	brain derived neurotrophic factor	ENSMUSG00000048482.14	4631.84	0.446	0.00104	0.241	Up	Extracellular Space	growth factor	efficacy,response to therapy		627	12064	24225
GABRR2	gamma-aminobutyric acid type A receptor subunit rho2	ENSMUSG00000023267.10	9.404	6.371	0.00408	0.399		Plasma Membrane	ion channel		adinazolam,caffeine/dextromethorphan/losartan/midazolam/omeprazole,diazepam,diphenhydramine/midazolam,estazolam,flurazepam,metyrapone/oxazepam,midazolam,nitrazepam,oxazepam,quazepam,temazepam,triazolam	2570	14409	29695
HLA-A	major histocompatibility complex, class I, A	ENSMUSG00000073411.12	1076.91	0.645	0.0139	0.616	Up	Plasma Membrane	other	efficacy,response to therapy		3105	14963|14964|14972|15006|15007|15013|15015|15018|69717|110557|667977	24973|24974|309603|309607|368153|414779|414783|414790|414792|414793|414819|100364500
IL1R1	interleukin 1 receptor type 1	ENSMUSG00000026072.12	526.211	0.749	0.0171	0.643	Up	Plasma Membrane	transmembrane receptor		anakinra,anakinra/colchicine,anakinra/methotrexate	3554	16177	25663
PIK3C2A	phosphatidylinositol-4-phosphate 3-kinase catalytic subunit type 2 alpha	ENSMUSG00000030660.9	406.327	0.692	0.0145	0.624	Up	Cytoplasm	kinase			5286	18704	361632
PLA2G2F	phospholipase A2 group IIF	ENSMUSG00000028749.7	480.767	0.592	0.0238	0.696	Down	Extracellular Space	enzyme			64600	26971	690388
PTGS2	prostaglandin-endoperoxide synthase 2	ENSMUSG00000032487.8	1442.01	0.434	0.0216	0.677	Down	Cytoplasm	enzyme	diagnosis,disease progression,efficacy,prognosis,unspecified application	acetaminophen,acetaminophen/aspirin/caffeine,acetaminophen/aspirin/codeine,acetaminophen/butalbital,acetaminophen/butalbital/caffeine,acetaminophen/butalbital/caffeine/codeine,acetaminophen/caffeine/chlorpheniramine/hydrocodone/phenylephrine,acetaminophen/caffeine/dihydrocodeine,acetaminophen/cetirizine/prednisolone,acetaminophen/clemastine/pseudoephedrine,acetaminophen/codeine,acetaminophen/dexb…	5743	19225	29527
SLC6A12	solute carrier family 6 member 12	ENSMUSG00000030109.15	8.455	6.216	0.0058	0.424		Plasma Membrane	transporter		tiagabine	6539	14411	50676

### Sheet: 5d_CRH Signaling Pathway
© 2000-2021 QIAGEN. All rights reserved.
Symbol	Entrez Gene Name	Ensembl	Expr Intensity/RPKM/FPKM/Counts	Expr Log Ratio	Expr p-value	Expr False Discovery Rate (q-value)	Expected	Location	Type(s)	Biomarker Application(s)	Drug(s)	Entrez Gene ID for Human	Entrez Gene ID for Mouse	Entrez Gene ID for Rat
BDNF	brain derived neurotrophic factor	ENSMUSG00000048482.14	4631.84	0.446	0.00104	0.241	Up	Extracellular Space	growth factor	efficacy,response to therapy		627	12064	24225
CACNA1H	calcium voltage-gated channel subunit alpha1 H	ENSMUSG00000024112.16	3581.23	0.421	0.00201	0.313	Down	Plasma Membrane	ion channel		bepridil,cinnarizine,flunarizine,isradipine,mibefradil,zonisamide	8912	58226	114862
CACNG5	calcium voltage-gated channel auxiliary subunit gamma 5	ENSMUSG00000040373.12	420.23	0.75	0.0176	0.649	Down	Plasma Membrane	ion channel			27091	140723	140726
NR4A1	nuclear receptor subfamily 4 group A member 1	ENSMUSG00000023034.7	3075.83	0.746	3.16e-05	0.0437	Up	Nucleus	ligand-dependent nuclear receptor	unspecified application		3164	15370	79240
OPN1SW	opsin 1, short wave sensitive	ENSMUSG00000058831.13	9.663	6.408	0.00351	0.371	Up	Plasma Membrane	G-protein coupled receptor			611	12057	81644
PTGS2	prostaglandin-endoperoxide synthase 2	ENSMUSG00000032487.8	1442.01	0.434	0.0216	0.677		Cytoplasm	enzyme	diagnosis,disease progression,efficacy,prognosis,unspecified application	acetaminophen,acetaminophen/aspirin/caffeine,acetaminophen/aspirin/codeine,acetaminophen/butalbital,acetaminophen/butalbital/caffeine,acetaminophen/butalbital/caffeine/codeine,acetaminophen/caffeine/chlorpheniramine/hydrocodone/phenylephrine,acetaminophen/caffeine/dihydrocodeine,acetaminophen/cetirizine/prednisolone,acetaminophen/clemastine/pseudoephedrine,acetaminophen/codeine,acetaminophen/dexb…	5743	19225	29527
