## Supplemental Table 10 for "Early life exercise primes the neural epigenome to facilitate gene expression and hippocampal memory consolidation"

### Sheet: 10a_Upstream Reg_GAME-S w Hist
© 2000-2022 QIAGEN. All rights reserved.
Upstream Regulator	Expr Log Ratio	Molecule Type	Predicted Activation State	Activation z-score	p-value of overlap	Target Molecules in Dataset	Mechanistic Network
MECP2		transcription regulator		-0.447	0.000665	ARHGAP24,EPHB6,SLC6A11,TBC1D2B,TP53BP2,WNT7B
FASN		enzyme			0.00243	DGAT2,FGF1,LRRK2
TCF20		transcription regulator		0	0.00267	EPHB6,TBC1D2B,TP53BP2,WNT7B
SNCA		enzyme		1.48	0.0033	ADGRE5,DGKG,EPS8,FAM107A,LRRK2,SH2D5,SORCS3,TMEM255A
CLOCK		transcription regulator		-0.447	0.00414	FAM107A,FGF1,MOXD1,PDP2,UBE3C
IFNGR1		transmembrane receptor			0.0063	CXCL12,MMP9
CREB1		transcription regulator		1.066	0.00696	AKAP13,BRD9,DCX,FN1,GAA,Sik1,SLC6A11,SORCS3,ZDHHC23
BDNF		growth factor		0.651	0.00751	AGRN,CAMK1G,P2RX3,PLXNB2,Sik1,STRN4,TRIB2
NCF1		enzyme			0.00933	ALOX5AP
mir-199		microRNA			0.00933	ALOX5AP
BCL2L1		other			0.00933	MMP9
SLC12A2		transporter			0.00933	LYNX1
TAZ		enzyme			0.00933	FN1
PPIA		enzyme			0.00933	MMP9
GBP2		enzyme			0.00933	FN1
CTTNBP2		other			0.0186	STRN4
PPP1R1B		phosphatase			0.0186	LRRK2
mir-135		microRNA			0.0186	ALOX5AP
nicotinic acid		chemical - endogenous mammalian			0.0186	MMP9
CREBBP		transcription regulator			0.026	CAMK1G,DCX
IKBKE		kinase			0.0277	MMP9
mir-17		microRNA			0.0277	FN1
NEUROG1		transcription regulator			0.0277	DCX
PRKCZ		kinase			0.0277	MMP9
CALCA		other			0.0277	P2RX3
RNASEH2B		other			0.0317	CMPK2,ISG20
mir-154		microRNA			0.0368	WNT7B
SFRP2		transmembrane receptor			0.0368	ROR2
KCNIP3		transcription regulator			0.0368	CANT1
levodopa		chemical - endogenous mammalian		0.302	0.0389	CAMK1G,CXCL12,DGAT2,GPD1,LGALS8,PAOX,RAP1GAP,REEP3,STAB1,UBE3C
Sox2ot		other			0.0458	DCX
NEUROG2		transcription regulator			0.0458	DCX
FRMD6		other			0.0458	FGF1
DLGAP1		other			0.0458	MMP9
CCN1		other			0.0458	ITGAV

### Sheet: 10b_Upstream Reg_GAME
© 2000-2022 QIAGEN. All rights reserved.
Upstream Regulator	Expr Log Ratio	Molecule Type	Predicted Activation State	Activation z-score	p-value of overlap	Target Molecules in Dataset	Mechanistic Network
CEBPA		transcription regulator			0.000575	ATF4,TRAF4
KLF6		transcription regulator			0.00196	CDKN1A,MMP9,TNIP2
MAPK14		kinase			0.0041	ADCY3,ALOX5AP,SLC18A3
KMT2D		transcription regulator		-1.667	0.00415	ACOT4,AP1S3,BTG3,BVES,CCDC138,FAM117A,GKAP1,IMMP2L,PAOX
GATA3		transcription regulator			0.00548	BMF,BOK
mir-148		microRNA			0.00808	AQP4,MMP9
ALOX5		enzyme			0.0146	ATF4,MMP9
RTN4		other		-0.577	0.0208	AP2A2,CAPZA2,FGF1,YWHAQ
CTNNB1		transcription regulator	Activated	2	0.0208	CDKN1A,OLIG1,PRX,TNFRSF1B
EIF2B5		translation regulator			0.0213	AQP4,HYOU1,Rpl34 (includes others)
NCF1		enzyme			0.024	ALOX5AP
CACNG8		ion channel			0.024	CNIH2
Retnla		other			0.024	CALCB
SNTA1		other			0.024	AQP4
HPGD		enzyme			0.024	CDKN1A
DMD		other			0.024	AQP4
mir-668		microRNA			0.024	AQP4
mir-199		microRNA			0.024	ALOX5AP
mir-939		microRNA			0.024	AQP4
RAMP1		G-protein coupled receptor			0.024	CALCB
BCL2L1		other			0.024	MMP9
CRCP		transmembrane receptor			0.024	CALCB
MPG		enzyme			0.024	ATF4
CALCRL		G-protein coupled receptor			0.024	CALCB
ESRRB		transcription regulator			0.024	CDKN1A
CDH13		other			0.024	CDKN1A
PPIA		enzyme			0.024	MMP9
NFE2L1		transcription regulator			0.0323	PSMD12,SNRPN
YY1		transcription regulator			0.0323	LHX1,SNRPN
IFNGR1		transmembrane receptor			0.0376	CXCL12,MMP9
HDAC5		transcription regulator			0.0432	CDKN1A,PRX
mannitol		chemical - endogenous mammalian			0.0474	AQP4
CCND1		transcription regulator			0.0474	CDKN1A
NFAT5		transcription regulator			0.0474	SLC6A6
PRKAA1		kinase			0.0474	CDKN1A
PRKAA2		kinase			0.0474	CDKN1A
mir-320		microRNA			0.0474	AQP4
mir-135		microRNA			0.0474	ALOX5AP
SYNM		other			0.0474	CDKN1A
HDAC7		transcription regulator			0.0474	CDKN1A
TRIB3		kinase			0.0474	PRKN
DTNA		other			0.0474	AQP4
ZBTB7B		transcription regulator			0.0474	RPS6KA2
KLF7		transcription regulator			0.0474	CDKN1A
SYNPO		other			0.0474	RYR1
RUNX2		transcription regulator			0.0474	OLIG1
PVALB		other			0.0474	VEGFD
BAG1		other			0.0474	Hspa1b
LAMB2		enzyme			0.0474	AQP4
LAMC3		other			0.0474	AQP4
nicotinic acid		chemical - endogenous mammalian			0.0474	MMP9
PTEN		phosphatase			0.0474	ALOX5AP,CDKN1A,SKP2
GRIN3A		ion channel	Activated	2	0.277	ITGA8,MAL2,MTHFD1L,POPDC3
TCF7L2		transcription regulator	Activated	2.236	1	DHCR24,KNDC1,LDLRAP1,RAB31,REEP3

### Sheet: 10c_Upstream Reg_GAME-GAMES
© 2000-2022 QIAGEN. All rights reserved.
Upstream Regulator	Expr Log Ratio	Molecule Type	Predicted Activation State	Activation z-score	p-value of overlap	Target Molecules in Dataset	Mechanistic Network
CEBPA		transcription regulator			0.00167	ATF4,TRAF4
MECP2		transcription regulator		-1.108	0.00227	AP2A2,ARHGAP24,ARHGAP42,CYB5A,EPHB6,GRP,SGK1,SLC26A4,SLC6A11,TBC1D2B
TCF20		transcription regulator		-0.707	0.00363	AP2A2,EPHB6,GRP,SGK1,SLC26A4,TBC1D2B,TP53BP2,WNT7B
KMT2D		transcription regulator		-1.732	0.00708	ACOT4,AP1S3,BTG3,BVES,CCDC138,FAM117A,GKAP1,HFM1,IMMP2L,LRRN4
KLF6		transcription regulator			0.0088	CDKN1A,MMP9,TNIP2
UBE3A		enzyme			0.0154	RNF2,SNRPN
GATA3		transcription regulator			0.0154	BMF,BOK
MAPK14		kinase			0.0177	ADCY3,ALOX5AP,SLC18A3
mir-148		microRNA			0.0225	AQP4,MMP9
CLU		other			0.0257	Hspa1b,LARS2,XDH
FASN		enzyme		1	0.0293	DGAT2,FGF1,LPL,LRRK2
ALOX5		enzyme			0.0398	ATF4,MMP9
ATM		kinase			0.0398	ATR,COMMD3-BMI1
NCF1		enzyme			0.0409	ALOX5AP
CACNG8		ion channel			0.0409	CNIH2
COX10		enzyme			0.0409	MT-CO1
Retnla		other			0.0409	CALCB
SNTA1		other			0.0409	AQP4
HPGD		enzyme			0.0409	CDKN1A
DMD		other			0.0409	AQP4
mir-668		microRNA			0.0409	AQP4
mir-199		microRNA			0.0409	ALOX5AP
mir-939		microRNA			0.0409	AQP4
RAMP1		G-protein coupled receptor			0.0409	CALCB
WIF1		other			0.0409	MALAT1
BCL2L1		other			0.0409	MMP9
SLC12A2		transporter			0.0409	LYNX1
CRCP		transmembrane receptor			0.0409	CALCB
TAZ		enzyme			0.0409	FN1
EFNA1		other			0.0409	EPHA2
MPG		enzyme			0.0409	ATF4
CALCRL		G-protein coupled receptor			0.0409	CALCB
ESRRB		transcription regulator			0.0409	CDKN1A
CDH13		other			0.0409	CDKN1A
PPIA		enzyme			0.0409	MMP9
MTUS1		other			0.0409	UBE2V2
GBP2		enzyme			0.0409	FN1
CREB1		transcription regulator	Activated	2	0.0691	AKAP13,BRD9,CDKN1A,CGREF1,DCX,FN1,GAA,IER2,LMO1,LPL
CTNNB1		transcription regulator	Activated	2	0.105	CDKN1A,OLIG1,PRX,TNFRSF1B
MKNK1		kinase	Activated	2.236	0.349	AGRN,ARVCF,GPS1,PLXNB2,STRN4
FMR1		translation regulator	Inhibited	-2.224	1	CORO2B,Erdr1,LYNX1,MMP9,SLC29A1
