## Supplemental Table 2 for "Early life exercise primes the neural epigenome to facilitate gene expression and hippocampal memory consolidation"

### Sheet: Individiual Stats
Mouse Number	Condition	Isolation	Hemisphere	Collection Method	RNA Concentration (ng/ul)	RNA RIN	RNA Library Concentration ng/ul	RNA Library Peak	RNA Library Conc nM	H3K27me3 Concentration ng/ul	H3K27me3 Library Peak (average bp)	H3K27me3 Library Concentration nM	H4K8ac Concentration ng/ul	H4K8ac Library Peak (average bp)	H4K8ac Library Concentration nM	IgG Concentration ng/ul	IgG Library Peak (average bp)	IgG Library Concentration nM
NT6.303	ELE - 3 week	simultaneous	both	INTACT/TRAP	17.7	9.6	1.986	469	6.41597	102	1037	149.031	92	1482	94.058	10.3	1007	15.4976
NT6.304	ELE - 3 week	simultaneous	both	INTACT/TRAP	20.6	9.3	4.92	492	15.1515	81.6	859	143.931	91.8	799	174.081	14	913	23.2334
NT6.305	sedentary	simultaneous	both	INTACT/TRAP	22.2	9.2	3.27	494	10.0294	90.4	792	172.942	117.488	1112	160.083	19.8	1058	28.3554
NT6.306	sedentary	simultaneous	both	INTACT/TRAP	22	9.2	2.742	480	8.6553	108	979	167.146	102	1407	109.84	8.52	1237	10.4358
NT7.2.3	sedentary	simultaneous	both	INTACT/TRAP	15.4	9.3	3.75	462	12.2983	88.4	1303	102.793	97.6	1282	115.35	18.3	852	32.5437
NT7.2.4	sedentary	simultaneous	both	INTACT/TRAP	11.8	8.1	1.656	480	5.22727	104	1173	134.336	93.4	1383	102.325	11.4	919	18.7951
TG7.4.1	ELE - 3 week	simultaneous	both	INTACT/TRAP	1.035	10	3	470	9.67118	102	1014	152.412	86.8	1378	95.4392	34.2	1009	51.356
TG7.4.2	ELE - 3 week	simultaneous	both	INTACT/TRAP	4.2	9.5	1.872	486	5.83614	108	1095	149.44	114	1060	162.95	11.2	1285	13.206
TG7.3.1	ELE - 3 week	separate	left	INTACT						105.973	1016	158.036	60.4	957	95.6271	4.16	979	6.43823
			right	TRAP	8.02	9.6	6.3	493	19.362
TG7.3.2	ELE - 3 week	separate	left	TRAP	11.3	9.6	2.778	480	8.76894
			right	INTACT						52	1021	77.1674	79.2	1051	114.177	4.8	825	8.81543
TG7.3.3	sedentary	separate	left	INTACT						100	1199	126.368	99.4	1392	108.194	7.48	980	11.5646
			right	TRAP	2.471	9.6	4.92	478	15.5953
TG7.3.4	sedentary	separate	left	TRAP	1.824	9.8	6.24	500	18.9091
			right	INTACT						84.8	1202	106.893	102	1381	111.908	9.52	869	16.5987
TG9.1.1	sedentary	separate	left	INTACT						61.6	1001	93.2401	93.2	975	144.833	6.78	802	12.8089
			right	TRAP	4.2	9.5	9.3	480	29.3561
TG9.1.2	sedentary	separate	left	TRAP	11.8	9.4	6.42	478	20.3499
			right	INTACT						74.8	979	115.764	102	1194	129.435	9.12	1405	9.835
TG9.1.3	ELE - 3 week	separate	left	INTACT						100	1074	141.076	108	769	212.791	6.48	920	10.6719
			right	TRAP	23.4	9.5	1.44	464	4.70219
TG9.1.4	ELE - 3 week	separate	left	TRAP	7.94	9.5	6.3	493	19.362
			right	INTACT						100	1101	137.616	114	1314	131.452	7.4	920	12.1871
TG9.2.1	ELE - 3 week	separate	left	INTACT						104	1173	134.336	90.6	1407	97.5641	13.6	1405	14.6662
			right	TRAP	5.32	9.6	3.39	471	10.9052
TG9.2.2	ELE - 3 week	separate	left	TRAP	6.36	9.3	2.628	471	8.45397
			right	INTACT						120	1051	172.995	110	1101	151.378	8.78	1225	10.8596
TG9.2.3	sedentary	separate	left	INTACT						114	982	175.893	106	1150	139.657	7.02	1339	7.94351
			right	TRAP	5.06	9.6	8.22	486	25.6266
TG9.2.4	sedentary	separate	left	TRAP	5.96	9.4	6.42	466	20.874
			right	INTACT						118	1062	168.35	93	1342	104.999	10	1560	9.71251
Yellow indicates that sample was not detected using Qubit. BioAnalyzer concentration used instead.

### Sheet: Stats Overview
RNA Concentration (ng/ul)					RNA Integrity Number (RIN)					H3K27me3 Library Peak (average bp)					H3K27me3 Library Concentration nM					H4K8ac Library Peak (average bp)					H4K8ac Library Concentration nM					IgG Library Peak (average bp)					IgG Library Concentration nM
	All	Simultaneous	Separate			All	Simultaneous	Separate			All	Simultaneous	Separate			All	Simultaneous	Separate			All	Simultaneous	Separate			All	Simultaneous	Separate			All	Simultaneous	Separate			All	Simultaneous	Separate
Average	10.4295	14.3669	7.80458		Average	9.43	9.275	9.53333		Average	1055.65	1031.5	1071.75		Average	138.988	146.504	133.978		Average	1196.8	1237.88	1169.42		Average	127.807	126.766	128.501		Average	1075.45	1035	1102.42		Average	16.2762	24.1779	11.0085
Minimum	1.035	1.035	1.824		Minimum	8.1	8.1	9.3		Minimum	792	792	979		Minimum	77.1674	102.793	77.1674		Minimum	769	799	769		Minimum	94.058	94.058	95.6271		Minimum	802	852	802		Minimum	6.43823	10.4358	6.43823
Maximum	23.4	22.2	23.4		Maximum	10	10	9.8		Maximum	1303	1303	1202		Maximum	175.893	172.942	175.893		Maximum	1482	1482	1407		Maximum	212.791	174.081	212.791		Maximum	1560	1285	1560		Maximum	51.356	51.356	16.5987
