## Supplemental Table 1 for "Early life exercise primes the neural epigenome to facilitate gene expression and hippocampal memory consolidation"

### Sheet: Sheet1
Depth	Sample	Stain	Gate	Selection	Statistic (%)	# of Cells
0	Control - GFP Single Stain	GFP+; S100β-; Thy1-	None	Positive		3042
1	Control - GFP Single Stain	GFP+; S100β-; Thy1-	Live Cells	Positive	6.94	211
2	Control - GFP Single Stain	GFP+; S100β-; Thy1-	Single Cells	Positive	47.9	101
3a	Control - GFP Single Stain	GFP+; S100β-; Thy1-	Autofluorescence (Thy1+; S100β+)	Negative	0	0
3b	Control - GFP Single Stain	GFP+; S100β-; Thy1-	No Autofluroescence	Positive	100	101
4a - Q1	Control - GFP Single Stain	GFP+; S100β-; Thy1-	GFP-; Thy1+	None	0	0
4a - Q2	Control - GFP Single Stain	GFP+; S100β-; Thy1-	GFP+; Thy1+	None	0	0
4a - Q3	Control - GFP Single Stain	GFP+; S100β-; Thy1-	GFP+; Thy1-	None	12.9	13
4a - Q4	Control - GFP Single Stain	GFP+; S100β-; Thy1-	GFP-; Thy1-	None	87.1	88
4β - Q1	Control - GFP Single Stain	GFP+; S100β-; Thy1-	GFP-; S100β+	None	0	0
4β - Q2	Control - GFP Single Stain	GFP+; S100β-; Thy1-	GFP+; S100β+	None	0	0
4β - Q3	Control - GFP Single Stain	GFP+; S100β-; Thy1-	GFP+; S100β-	None	12.9	13
4β - Q4	Control - GFP Single Stain	GFP+; S100β-; Thy1-	GFP-; S100β-	None	87.1	88
0	Control - S100β Single Stain	GFP-; S100β+; Thy1-	None	Positive		1905
1	Control - S100β Single Stain	GFP-; S100β+; Thy1-	Live Cells	Positive	6.56	125
2	Control - S100β Single Stain	GFP-; S100β+; Thy1-	Single Cells	Positive	80.8	101
3a	Control - S100β Single Stain	GFP-; S100β+; Thy1-	Autofluorescence (Thy1+; S100β+)	Negative	0	0
3b	Control - S100β Single Stain	GFP-; S100β+; Thy1-	No Autofluroescence	Positive	100	101
4a - Q1	Control - S100β Single Stain	GFP-; S100β+; Thy1-	GFP-; Thy1+	None	0	0
4a - Q2	Control - S100β Single Stain	GFP-; S100β+; Thy1-	GFP+; Thy1+	None	0	0
4a - Q3	Control - S100β Single Stain	GFP-; S100β+; Thy1-	GFP+; Thy1-	None	0	0
4a - Q4	Control - S100β Single Stain	GFP-; S100β+; Thy1-	GFP-; Thy1-	None	100	101
4β - Q1	Control - S100β Single Stain	GFP-; S100β+; Thy1-	GFP-; S100β+	None	10.9	11
4β - Q2	Control - S100β Single Stain	GFP-; S100β+; Thy1-	GFP+; S100β+	None	0	0
4β - Q3	Control - S100β Single Stain	GFP-; S100β+; Thy1-	GFP+; S100β-	None	0	0
4β - Q4	Control - S100β Single Stain	GFP-; S100β+; Thy1-	GFP-; S100β-	None	89.1	90
0	Control - Thy1 Single Stain	GFP-; S100β-; Thy1+	None	Positive		3003
1	Control - Thy1 Single Stain	GFP-; S100β-; Thy1+	Live Cells	Positive	5.33	160
2	Control - Thy1 Single Stain	GFP-; S100β-; Thy1+	Single Cells	Positive	80	128
3a	Control - Thy1 Single Stain	GFP-; S100β-; Thy1+	Autofluorescence (Thy1+; S100β+)	Negative	0	0
3b	Control - Thy1 Single Stain	GFP-; S100β-; Thy1+	No Autofluroescence	Positive	100	128
4a - Q1	Control - Thy1 Single Stain	GFP-; S100β-; Thy1+	GFP-; Thy1+	None	70.3	90
4a - Q2	Control - Thy1 Single Stain	GFP-; S100β-; Thy1+	GFP+; Thy1+	None	0	0
4a - Q3	Control - Thy1 Single Stain	GFP-; S100β-; Thy1+	GFP+; Thy1-	None	0	0
4a - Q4	Control - Thy1 Single Stain	GFP-; S100β-; Thy1+	GFP-; Thy1-	None	29.7	38
4β - Q1	Control - Thy1 Single Stain	GFP-; S100β-; Thy1+	GFP-; S100β+	None	0	0
4β - Q2	Control - Thy1 Single Stain	GFP-; S100β-; Thy1+	GFP+; S100β+	None	0	0
4β - Q3	Control - Thy1 Single Stain	GFP-; S100β-; Thy1+	GFP+; S100β-	None	0	0
4β - Q4	Control - Thy1 Single Stain	GFP-; S100β-; Thy1+	GFP-; S100β-	None	100	128
0	Emx1-NuTRAP	GFP+; S100β+; Thy1+	None	Positive		961005
1	Emx1-NuTRAP	GFP+; S100β+; Thy1+	Live Cells	Positive	4.69	45029
2	Emx1-NuTRAP	GFP+; S100β+; Thy1+	Single Cells	Positive	65.6	29554
3a	Emx1-NuTRAP	GFP+; S100β+; Thy1+	Autofluorescence (Thy1+; S100β+)	Negative	0.94	278
3b	Emx1-NuTRAP	GFP+; S100β+; Thy1+	No Autofluroescence	Positive	99	29266
4a - Q1	Emx1-NuTRAP	GFP+; S100β+; Thy1+	GFP-; Thy1+	None	23.5	6867
4a - Q2	Emx1-NuTRAP	GFP+; S100β+; Thy1+	GFP+; Thy1+	None	15.3	4468
4a - Q3	Emx1-NuTRAP	GFP+; S100β+; Thy1+	GFP+; Thy1-	None	8.76	2564
4a - Q4	Emx1-NuTRAP	GFP+; S100β+; Thy1+	GFP-; Thy1-	None	52.5	15367
4β - Q1	Emx1-NuTRAP	GFP+; S100β+; Thy1+	GFP-; S100β+	None	0.18	54
4β - Q2	Emx1-NuTRAP	GFP+; S100β+; Thy1+	GFP+; S100β+	None	0.13	37
4β - Q3	Emx1-NuTRAP	GFP+; S100β+; Thy1+	GFP+; S100β-	None	24.9	7282
4β - Q4	Emx1-NuTRAP	GFP+; S100β+; Thy1+	GFP-; S100β-	None	74.8	21893
